# A myofilament lattice model of *Drosophila* flight muscle sarcomeres based on multiscale morphometric analysis during development

**DOI:** 10.1101/2025.02.27.640547

**Authors:** Péter Görög, Tibor Novák, Tamás F. Polgár, Péter Bíró, Adél Gutheil, Csaba Kozma, Tamás Gajdos, Krisztina Tóth, Alexandra Tóth, Miklós Erdélyi, József Mihály, Szilárd Szikora

## Abstract

The indirect flight muscle is a widely used model for studying sarcomere structure and muscle development due to its extremely regular architecture. Nevertheless, precise measurement of the basic sarcomeric parameters remains a challenge even in this greatly ordered tissue. In this study, we identified several factors affecting measurement reliability and developed a software tool for precise, high-throughput measurement of sarcomere length and myofibril width. The accuracy of this new tool was validated against simulated images and blinded manual measurements. To extend the scope of this morphometric analysis to the sub-sarcomeric scale, we used electron and super-resolution microscopy to quantify myofilament number and filament length during myofibrillogenesis. These results provided novel insights into the dynamics of sarcomere growth, and enabled us to construct a refined model of sarcomere growth reaching to the level of individual myofilaments and providing a spatial framework for interpreting molecular localization data. These findings enhance our understanding of sarcomere assembly and offer a foundation for future studies of muscle development and function.

**SUMMARY STATEMENT:** This study identifies factors influencing sarcomere size measurements, introduces a validated tool for precise analysis, and presents a comprehensive model of *Drosophila* flight muscle sarcomere growth during muscle development.
