## Supplementary material for "A myofilament lattice model of *Drosophila* flight muscle sarcomeres based on multiscale morphometric analysis during development": Fig1SourceData

### Sheet:  Figure 1 B
Reported average values
Sarcomere length (µm)	Myofibril width (µm)
3.44	1.12
3.36	1.94226
3.2	1.428
3.38	1.54
3.23902	1.11589
3.34	1.17
3.29	1.006
3.77	1.57
3.3	1.4
3.345	1.5
3.36	1.59
3.6	1.6
2.9	1.39
3.18	0.988727
3.31
3.42076
3.25
3.6
3.17
3.32
3.42

### Sheet: Figure 1 D
DLM and DVM fibers
Analysis performed using w1118 females, 24 hours AE
Sarcomere length (µm)					Myofibril width (µm)
Pooled measurements		Means of independent experiments			Pooled measurements		Means of independent experiments				Paired comparison of the means of independent experiments
DLM	DVM	DLM	DVM		DLM	DVM	DLM	DVM			Sarcomere length (µm)
3.378927	3.311107	3.46127	3.24126		1.486996	1.504164	1.360395	1.506826			Animal1	Animal2	Animal3	Animal4	Animal5	Animal6	Animal7	Animal8
3.386228	3.297927	3.64746	3.214264		1.497837	1.495752	1.431267	1.460724		DLM	3.46127	3.64746	3.470627	3.415114	3.5497	3.210051	3.566078	3.467902
3.354873	3.318412	3.470627	3.776926		1.517883	1.48518	1.451608	1.588057		DVM	3.24126	3.214264	3.776926	3.550181	3.519682	3.730979	3.531683	3.352294
3.369126	3.316519	3.415114	3.550181		1.36501	1.463659	1.474697	1.581054
3.389812	3.307424	3.5497	3.519682		1.336119	1.458618	1.588719	1.69923082			Myofibril width (µm)
3.360635	3.270497	3.210051	3.730979		1.365826	1.460956	1.527088	1.622054			Animal1	Animal2	Animal3	Animal4	Animal5	Animal6	Animal7	Animal8
3.382749	3.235855	3.566078	3.563		1.39223	1.516897	1.465144	1.584063		DLM	1.360395	1.431267	1.451608	1.474697	1.588719	1.527088	1.465144	1.629793
3.344646	3.2719	3.467902	3.352		1.369703	1.529336	1.629793	1.745574		DVM	1.506826	1.460724	1.588057	1.581054	1.69923082	1.622054	1.584063	1.745574
3.354778	3.272372				1.304622	1.544442
3.356415	3.250739				1.333575	1.506127
3.35759	3.247984				1.349033	1.513036
3.416124	3.258385				1.351743	1.49663
3.435801	3.114654				1.269569	1.484496
3.460079	3.143388				1.281293	1.522779
3.420671	3.133333				1.26453	1.516479
3.397304	3.13798				1.321929	1.46828
3.363172	3.139814				1.351831	1.4662
3.391963	3.136109				1.277945	1.455633
3.374292	3.136276				1.436885	1.573696
3.331943	3.141316				1.452879	1.585245
3.33968	3.139001				1.399054	1.578396
3.398697	3.138331				1.359678	1.531124
3.630821	3.12567				1.337889	1.531575
3.594844	3.12657				1.381808	1.567641
3.572466	3.127334				1.337127	1.534411
3.546993	3.064996				1.393907	1.558781
3.56515	3.049184				1.382515	1.537195
3.581416	3.027156				1.279506	1.448267
3.562088	3.019186				1.300202	1.419927
3.609842	3.025981				1.312735	1.449861
3.413375	3.020091				1.389367	1.479374
3.427008	3.037684				1.398009	1.448531
3.441379	3.057792				1.386816	1.468016
3.430812	3.045415				1.549812	1.466735
3.381394	3.029861				1.560048	1.432736
3.40992	3.005407				1.528935	1.441283
3.456643	3.422803				1.389101	1.476866
3.390916	3.46344				1.364275	1.475776
3.367008	3.466739				1.337093	1.473881
3.410009	3.460942				1.419138	1.456921
3.42036	3.481885				1.389224	1.456785
3.475347	3.456598				1.436146	1.437761
3.51413	3.439536				1.467674	1.586449
3.473586	3.419949				1.463111	1.541713
3.469171	3.426075				1.457336	1.568779
3.481775	3.467293				1.418248	1.098217
3.48037	3.426148				1.395309	1.187387
3.486143	3.21688				1.364301	1.20866
3.498353	3.217141				1.372513	1.466476
3.496035	3.216243				1.39421	1.487981
3.477033	3.192814				1.363368	1.464521
3.485067	3.215868				1.436483	1.447521
3.564989	3.206801				1.435212	1.458541
3.563585	3.212455				1.426072	1.462791
3.548243	3.223552				1.48658	1.670213
3.540631	3.226511				1.477357	1.654844
3.478334	3.259099				1.473422	1.655335
3.478572	3.236024				1.428775	1.472467
3.430163	3.244615				1.457074	1.448587
3.470963	3.278784				1.473001	1.426564
3.465715	3.226113				1.450818	1.589404
3.357692	3.244236				1.477834	1.588507
3.302581	3.25583				1.472414	1.586692
3.412439	3.259729				1.437923	1.609316
3.364008	3.277285				1.44117	1.646478
3.363629	3.234473				1.420646	1.618355
3.357107	3.2563				1.461962	1.613813
3.390716	3.259084				1.487178	1.594616
3.350209	3.256208				1.474072	1.590097
3.365887	3.239699				1.61402	1.529269
3.350575	3.254316				1.612665	1.531707
3.390811	3.286054				1.616288	1.496374
3.307395	3.35928				1.507645	1.684315
3.383349	3.328924				1.506264	1.705559
3.379306	3.299359				1.533126	1.634514
3.400346	3.302488				1.544488	1.581363
3.404757	3.251477				1.497733	1.615035
3.369992	3.266256				1.476578	1.662372
3.394798	3.27353				1.390443	1.509942
3.415533	3.27238				1.39495	1.520296
3.432151	3.30314				1.364716	1.512965
3.4967	3.307963				1.296525	1.532046
3.533138	3.220603				1.344904	1.550574
3.558213	3.251717				1.339804	1.543533
3.56341	3.252311				1.279663	1.549157
3.510181	3.261286				1.291342	1.554726
3.555992	3.272386				1.250256	1.576627
3.5287	3.270975				1.51021	1.646953
3.507474	3.219001				1.526215	1.624921
3.521222	3.257061				1.526383	1.642194
3.473628	3.223345				1.427082	1.531062
3.52776	3.269389				1.431949	1.562694
3.708776	3.269433				1.423899	1.559972
3.704672	3.241557				1.619928	1.536645
3.674366	3.324927				1.63914	1.543336
3.688501	3.335662				1.618153	1.531576
3.639758	3.345922				1.512665	1.674799
3.657441	3.353551				1.507813	1.670489
3.670134	3.342935				1.48196	1.69013
3.657485	3.343377				1.364088	1.745121
3.720388	3.315898				1.385296	1.697406
3.720639	3.317512				1.360406	1.698971
3.748696	3.325187				1.443673	1.366752
3.759642	3.312501				1.43025	1.362174
3.735657	3.300568				1.441655	1.361744
3.73278	3.326646				1.438697	1.583857
3.707326	3.116532				1.431865	1.560293
3.648658	3.167341				1.449995	1.526582
3.695225	3.162509				1.345406	1.683648
3.703087	3.168907				1.362726	1.69605
3.700028	3.149098				1.36354	1.690149
3.681237	3.191449				1.595657	1.566065
3.67379	3.203661				1.596732	1.557529
3.686502	3.176508				1.57578	1.561328
3.695884	3.164868				1.410983	1.601914
3.6808	3.188828				1.428302	1.596095
3.693638	3.212332				1.432427	1.602021
3.691968	3.238933				1.585572	1.556569
3.65834	3.389121				1.520523	1.56135
3.683854	3.376894				1.614755	1.555296
3.665112	3.380253				1.597312	1.6286312
3.706926	3.403646				1.612141	1.636662938
3.674509	3.361518				1.613934	1.625031435
3.669773	3.370596				1.520408	1.502913444
3.686848	3.373906				1.504441	1.498854068
3.698912	3.388034				1.528836	1.490635515
3.679106	3.38953				1.586364	1.733353276
3.696041	3.210208				1.599883	1.689606731
3.695654	3.265582				1.584967	1.745712622
3.648001	3.319515				1.597997	1.539752295
3.657802	3.329549				1.660744	1.593920316
3.69207	3.325536				1.64766	1.595010535
3.694543	3.35173				1.568949	1.705905604
3.678347	3.326711				1.552942	1.746090307
3.687214	3.295527				1.570271	1.696993417
3.641199	3.310312				1.536152	1.754910665
3.646589	3.351991				1.516757	1.731221541
3.633968	2.949621				1.566618	1.736448348
3.641489	2.897501				1.528918	1.723071577
3.627655	2.974563				1.544012	1.730669072
3.626611	2.926784				1.525121	1.723999269
3.620225	2.95161				1.687168	1.815866285
3.623604	2.915864				1.694626	1.794725378
3.620448	2.900771				1.679835	1.802660333
3.61854	2.889739				1.575468	1.765391337
3.62201	2.940898				1.572154	1.768387899
3.614779	2.911183				1.569754	1.806565903
3.62566	2.91907				1.653613	1.826462814
3.55204	3.07628				1.637872	1.792046318
3.550756	3.076195				1.626664	1.775424158
3.531834	3.067812				1.603841	1.616497
3.510848	3.094499				1.620747	1.610865
3.556777	3.093578				1.59275	1.624134
3.534913	3.073275				1.593921	1.605646
3.553312	3.067547				1.559081	1.641821
3.52681	3.072259				1.564114	1.605909
3.82445	3.043405				1.540844	1.610645
3.833024	3.0709				1.554065	1.632803
3.865689	3.805428				1.566152	1.62135
3.81758	3.835099				1.532441	1.643107
3.835212	3.825323				1.541384	1.6656
3.798279	3.7895				1.619139	1.672543
3.765258	3.780093				1.517354	1.60908
3.753533	3.850485				1.432044	1.593512
3.769669	3.845805				1.49017	1.611057
3.855044	3.877015				1.42321	1.707559
3.861373	3.854265				1.509189	1.707101
3.857688	3.861144				1.601679	1.692754
3.87059	3.192366				1.434734	1.667571
3.834645	3.12892				1.486806	1.653326
3.860283	3.084003				1.492783	1.643628
3.875003	3.08298				1.50843	1.557146
3.84124	3.095646				1.536048	1.589736
3.811073	3.115329				1.547001	1.545627
3.799846	3.093222				1.512955	1.579851
3.65838	3.167892				1.522637	1.566418
3.66044	3.161978				1.503475	1.57435
3.66998	3.115139				1.524868	1.585404
3.669424	3.173834				1.427801	1.611054
3.659632	3.13371				1.452992	1.615525
3.684227	3.15329				1.535455	1.536319
3.676096	2.823411				1.545988	1.549862
3.662078	2.855884				1.551686	1.548023
3.679173	2.824643				1.436327	1.600232
3.16503	2.825352				1.482635	1.610541
3.205928	2.822653				1.47319	1.602456
3.169681	2.870325				1.45767	1.640998
3.17171	2.829189				1.46682	1.639629
3.183644	2.848799				1.506187	1.677575
3.188249	2.82998				1.381696	1.683529
3.203032	2.854082				1.391769	1.686087
3.258649	2.800519				1.387491	1.708041
3.189844	2.826192				1.541889	1.582834
3.417008	2.973798				1.548925	1.583406
3.45106	2.948477				1.622408	1.599847
3.418108	2.921767				1.387326	1.517902
3.432456	2.942424				1.439546	1.50904
3.441289	2.927519				1.408064	1.516966
3.424511	2.958704				1.457615	1.582919
3.431681	2.96311				1.452019	1.557284
3.415908	3.011624				1.449345	1.545208
3.426192	2.944039				1.458355	1.564702
3.414221	2.960115				1.39106	1.548953
3.602822	2.932047				1.389983	1.531327
3.575624	2.950006				1.52819	1.596947
3.60216	2.924732				1.556935	1.590591
3.581785	3.495707				1.530767	1.593463
3.577643	3.49813				1.371858	1.509909
3.620415	3.540228				1.402372	1.534104
3.575391	3.528689				1.425938	1.573186
3.587299	3.546616				1.610404	1.719815
3.597668	3.531337				1.657316	1.732179
3.567035	3.534908				1.609966	1.717505
3.702508	3.514929				1.994808	1.823549
3.673578	3.568539				2.013291	1.812241
3.712743	3.530569				1.833414	1.803188
3.680616	3.548477				1.56642	1.826146
3.725976	3.394658				1.644425	1.955234
3.657461	3.384049				1.590879	2.046197
3.645814	3.365152				1.664176	1.864514
3.648137	3.366441				1.683573	1.78029
3.646536	3.392987				1.681146	1.861691
3.621576	3.374452				1.494552	1.565816
3.621684	3.385354				1.500499	1.557634
3.469646	3.389139				1.454255	1.58612
3.511575	3.424794				1.492113	1.921286
3.441553	3.710052				1.474221	1.92022
3.470414	3.729694				1.470778	1.90649
3.487683	3.756937				2.047878	1.655184
3.419214	3.728561				2.015361	1.667528
3.485985	3.694002				1.974582	1.670621
3.496727	3.679634				1.528053	1.594706
3.476779	3.704034				1.537135	1.586983
3.512705	3.702053				1.5385	1.581911
3.250241	3.692097					1.732515
3.291235	3.736475					1.701509
3.282159	3.933646					1.842455
3.26115	3.906992					1.66775
3.294139	3.913679					1.608808
3.251592	3.908696					1.657123
3.304835	3.876992
3.314506	3.872724
3.266469	3.881091
3.413274	3.853767
3.376213	3.854926
3.370505	3.839951
3.350202	3.896073
3.376081	3.91454
3.338136	3.895636
3.364894	3.916415
3.358668	3.887142
3.387019	3.874252
3.32186	3.89656
3.372264	3.87629
3.684014	3.863919
3.655704	3.836132
3.681293	3.868887
3.682328	3.853347
3.667973	3.835633
3.667389	3.879063
3.675921	3.856012
3.702345	3.856085
3.66257	3.878752
3.681164	3.896844
3.685151	3.857162
3.136531	3.839111
3.162438	3.847302
3.177092	3.826622
3.169417	3.800193
3.141293	3.763851
3.144437	3.766294
3.140199	3.747667
3.161084	3.733888
3.156908	3.731882
3.17937	3.71357
3.203885	3.613156
3.156875	3.622367
3.544961	3.586885
3.595195	3.578819
3.593538	3.603709
3.583032	3.604503
3.514259	3.626285
3.554086	3.631446
3.56845	3.634188
3.610235	3.60054
3.612004	3.646016
3.619022	3.750407
3.648093	3.815712
3.487055	3.7404
3.467411	3.729222
3.518232	3.696071
3.478299	3.748223
3.479658	3.692018
3.463502	3.734301
3.482039	3.74602
3.460359	3.73465
3.460841	3.593769
3.474742	3.582143
3.489561	3.611898
3.462521	3.590374
3.567587	3.633138
3.587577	3.609133
3.574866	3.631894
3.577766	3.610712
3.554117	3.638274
3.592826	3.84383
3.559344	3.873925
3.583057	3.881365
3.551244	3.848783
3.175587	3.823666
3.142148	3.900297
3.165278	3.903595
3.199481	3.860998
3.211043	3.807455
3.188471	3.816048
3.149015	3.870422
3.15889	3.879739
3.157325	3.86293
3.167864	3.862512
3.191973	3.843955
3.178153	3.815758
3.177429	3.789009
3.36954	3.830864
3.398292	3.786805
3.405388	3.803954
3.380966	3.765249
3.373874	3.416158
3.377928	3.418575
3.347229	3.421201
3.359272	3.435209
3.36551	3.443707
3.421118	3.443638
3.36474	3.486044
3.611194	3.441192
3.590559	3.460712
3.581488	3.467462
3.606098	3.494503
3.591579	3.452847
3.599021	3.435128
3.619597	3.425465
3.669546	3.45818
3.659511	3.436772
3.60725	3.442244
3.651249	3.446077
3.651467	3.479917
3.687135	3.465632
3.630853	3.456111
3.640096	3.448782
3.690968	3.459307
3.665267	3.502072
3.693778	3.465726
3.687169	3.475186
3.691021	3.4472
3.687624	3.446967
3.693177	3.4493
3.430385	3.451353
3.414242	3.466996
3.418163	3.466006
3.441155	3.438453
3.436847	3.493459
3.447589	3.636819
3.464381	3.642685
3.416113	3.651165
3.481304	3.667264
3.667891	3.693563
3.670864	3.649842
3.714317	3.644901
3.711916	3.641774
3.714212	3.643787
3.668641	3.676983
3.626741	3.687124
3.676201	3.290229
3.659349	3.307505
3.657819	3.318781
3.130832	3.341534
3.141458	3.358131
3.134299	3.359086
3.130154	3.352034
3.132815	3.359962
3.125017	3.304253
3.136839	3.321247
3.119006	3.340791
3.144195	3.534589
3.131136	3.55421
3.156309	3.538019
3.154598	3.531512
3.142943	3.533373
3.390998	3.540749
3.407608	3.559896
3.381599	3.538969
3.407025	3.552394
3.402364	3.545254
3.370713	3.612273
3.382343	3.548509
3.396611	3.56857
3.443936	3.564431
3.427974	3.57121
3.465847	3.590195
3.195239	3.582575
3.187032	3.560622
3.193036	3.542208
3.177013	3.559068
3.161709	3.592497
3.20745	3.773442
3.196421	3.778033
3.150664	3.762237
3.193371	3.766929
3.871875	3.757051
3.877683	3.763525
3.87766	3.777362
3.838103	3.756868
3.812984	3.748732
3.777639	3.716448
3.845402	3.418272
3.81924	3.424487
3.748525	3.400729
3.750286	3.392918
3.350135	3.392894
3.384965	3.399395
3.376381	3.444859
3.377968	3.40716
3.383226	3.408446
3.409936	3.40526
3.378526	3.392559
3.394883	3.561406
3.406516	3.586703
3.3904	3.564382
3.41652	3.596254
3.440588	3.640979
3.530233	3.554657
3.513127	3.584687
3.53313	3.618273
3.555381	3.618066
3.548322	3.618004
3.541446	3.566216
3.503902	3.759747
3.529269	3.760689
3.483539	3.741414
3.493301	3.746465
3.473835	3.772275
3.382331	3.833905
3.38107	3.788797
3.398599	3.849414
3.36086	3.865114
3.379538	3.80919
3.351532	3.903104
3.369613	3.640773
3.389962	3.584482
3.337739	3.588196
3.34446	3.591431
3.342701	3.635253
3.377839	3.68179
3.498719	3.696091
3.482698	3.643095
3.483538	3.664745
3.485384	3.677322
3.474736	3.633737
3.484223	3.833875
3.503177	3.798604
3.510024	3.805255
3.517918	3.767375
3.498494	3.802465
3.485724	3.77338
3.950551	3.800445
3.962438	3.798573
3.931296	3.803954
3.95464	3.760495
3.934051	3.696918
3.889653	3.707856
3.918848	3.6942
3.875819	3.704509
3.860966	3.708043
3.930125	3.728656
3.560309	3.695298
3.513961	3.73729
3.513188	3.655111
3.513959	3.712216
3.500743	3.676486
3.508685	3.862086
3.479315	3.87008
3.527877	3.853737
3.488265	3.804533
3.493544	3.834165
3.442512	3.796767
3.623113	3.870041
3.571367	3.88774
3.564971	3.844696
3.56184	3.83445
3.538747	3.831
3.536347	3.812684
3.567415	3.836083
3.553485	3.786965
3.524961	3.80532
3.507632	3.820674
3.584225	3.869644
3.530442	3.875549
3.501955	3.839435
3.535713	3.828263
3.498687	3.569797
3.52984	3.561599
3.55495	3.594261
3.533353	3.57905
3.5481	3.600442
3.558452	3.605252
3.544935	3.600532
3.54686	3.614597
3.549915	3.600884
3.484686	3.61142
3.459255	3.603977
3.471951	3.798173
3.492395	3.773146
3.472431	3.766545
3.506353	3.799657
3.457852	3.800349
3.448727	3.790139
3.52536	3.791391
3.448744	3.755178
3.455118	3.788958
3.232528	3.807597
3.151987	3.769149
3.135706	3.736208
3.131065	3.74324
3.168346	3.701097
3.194692	3.70862
3.18457	3.71915
3.163121	3.703109
3.181838	3.722519
3.204832	3.716569
3.177321	3.702829
3.221722	3.709279
3.194933	3.729111
3.37312	3.527867
3.355123	3.526222
3.395156	3.584998
3.346692	3.561307
3.315847	3.552965
3.30574	3.546522
3.349966	3.545608
3.366606	3.56877
3.326199	3.579168
3.383578	3.567889
3.347889	3.592381
3.353135	3.784918
3.487322	3.743304
3.514881	3.753696
3.517624	3.7768
3.520351	3.741563
3.511611	3.768015
3.549752	3.761852
3.551392	3.819776
3.514295	3.837199
3.522829	3.854744
3.508411	3.894228
3.523651	3.576294
3.170433	3.570349
3.184768	3.568979
3.191819	3.572819
3.156648	3.593519
3.145076	3.592358
3.160868	3.635706
3.16267	3.638184
3.12114	3.625212
3.11916	3.60463
3.097518	3.588223
3.103985	3.613755
3.07155	3.604295
2.920856	3.579249
2.978609	3.607274
2.910536	3.611479
2.982438	3.584559
2.973539	3.622334
2.970409	3.612081
2.97486	3.611342
2.97935	3.600931
3.00986	3.706292
3.01509	3.655862
3.006777	3.676712
3.01269	3.663362
3.050223	3.652415
3.049499	3.645472
3.275107	3.663677
3.249786	3.604507
3.264476	3.622497
3.225305	3.618249
3.180648	3.633075
3.176579	3.616633
3.244247	3.665074
3.276919	3.681483
3.26748	3.657915
3.265135	3.61914
3.246362	3.612546
2025-03-26	3.639799
3.285969	3.672694
3.353888	3.636977
3.348736	3.328001
3.315859	3.333493
3.305639	3.282655
3.315756	3.27731
3.277973	3.328857
3.312395	3.281704
3.303488	3.340473
3.286221	3.31088
3.31013	3.284022
3.32086	3.313262
3.341735	3.29949
3.343233	3.312506
3.335683	3.599757
3.412788	3.569815
3.37911	3.597165
3.310669	3.612568
3.360122	3.576062
3.368177	3.606908
3.356798	3.586856
3.3679	3.614661
3.355991	3.591269
3.236762	3.601201
3.243719	3.579381
3.253658	3.654161
3.244061	3.693657
3.253769	3.635832
3.23321	3.661907
3.198698	3.644914
3.24062	3.61081
3.242591	3.6786
3.28843	3.627141
3.309319	3.643574
2.841266	3.643972
2.824488	3.662134
2.854775	3.325349
2.904121	3.30717
2.887847	3.352488
2.874922	3.373105
2.79701	3.329421
2.811448	3.299059
2.808144	3.308327
2.866786	3.305872
2.779702	3.297391
2.805452	3.316653
3.53504	3.311249
3.591309	3.295117
3.524379	3.702898
3.539772	3.679721
3.52982	3.692413
3.535784	3.717662
3.525086	3.699801
3.530624	3.709719
3.566997	3.711782
3.58933	3.703524
3.613873	3.713885
3.554148	3.709062
3.573223	3.713733
3.55214	3.60807
3.533472	3.647336
3.550949	3.627165
3.57186	3.637026
3.518181	3.623365
3.574045	3.628396
3.513411	3.682494
3.527022	3.627608
3.49856	3.62081
3.29835	3.6307
3.332268	3.293851
3.21184	3.246882
3.325582	3.276125
3.387851	3.266424
3.289476	3.318687
3.386683	3.249014
3.261902	3.269982
3.370499	3.218978
3.391337	3.244383
3.425775	3.265345
3.42401	3.186383
3.823291	3.187892
3.85807	3.382655
3.849846	3.385744
3.831216	3.423637
3.767347	3.367456
3.812657	3.35874
3.784391	3.330106
3.755489	3.321359
3.746055	3.336424
3.792164	3.350155
3.526994	3.357114
3.525181	3.350022
3.474445	3.162684
3.484612	3.127032
3.532589	3.163772
3.520361	3.169058
3.572808	3.139378
3.55995	3.170228
3.568306	3.158156
3.615251	3.182163
3.669043	3.171621
3.596265	3.162063
3.58998	3.179752
3.568007	3.209565
3.60065	3.445245
3.570264	3.452476
3.570328	3.428608
3.549408	3.4529
3.576373	3.378767
3.559463	3.417593
3.536658	3.42559
3.546963	3.445467
3.488889	3.452515
3.514395	3.456715
3.466725	3.454592
3.505029	3.329164
3.484063	3.270466
3.471817	3.278636
3.475496	3.281735
3.473485	3.302516
3.479744	3.290815
3.506843	3.262109
3.518465	3.252757
3.765375	3.296938
3.749033	3.277981
3.760893	3.278703
3.722865	3.293624
3.713967	3.388637
3.702258	3.390534
3.725341	3.381939
3.711825	3.385503
3.694264	3.373594
3.700793	3.409388
3.694285	3.410194
3.584944	3.409446
3.568321	3.396964
3.558983	3.405681
3.559908	3.429875
3.612161	3.449253
3.601956	3.555717
3.607512	3.588399
3.649948	3.606219
3.606407	3.587465
3.63958	3.582966
3.626355	3.582271
3.470511	3.559103
3.497874	3.599678
3.52536	3.544971
3.526825	3.570138
3.484404	3.607681
3.510461	3.332577
3.489893	3.330553
3.554773	3.351311
3.542181	3.301865
3.586276	3.301246
3.533415	3.3485
3.531693	3.318704
3.506655	3.311123
3.537583	3.310697
3.524433	3.313806
3.534987	3.319616
3.534265	3.334195
3.540509	3.280129
3.561172	3.285215
3.554703	3.295514
3.535638	3.257756
3.574061	3.281227
3.28752	3.295713
3.272837	3.300208
3.248249	3.313376
3.282142	3.298936
3.322948	3.296129
3.26663	3.29395
3.290875	3.244957
3.291521	3.475735
3.286154	3.474876
3.31651	3.490099
3.289624	3.50355
3.289882	3.444072
3.159609	3.435508
3.178845	3.466479
3.140745	3.469313
3.131645	3.463256
3.158718	3.429981
3.147199	3.471608
3.112653
3.190348
3.172563
3.197379
3.183952
3.182774
3.470864
3.493917
3.511509
3.476179
3.502661
3.512336
3.52678
3.522002
3.49219
3.506539
3.538508
3.628475
3.644026
3.592825
3.649521
3.636956
3.634368
3.656894
3.668217
3.620969
3.641536
3.602963
3.540368
3.55478
3.594878
3.579725
3.559741
3.549447
3.515621
3.546156
3.557837
3.551873
3.52012
3.518531
3.480545
3.451168
3.458505
3.436823
3.424192
3.456712
3.465779
3.488473
3.50502
3.526092
3.475533
3.470733
3.442621
3.415891
3.444822
3.473236
3.454804
3.45298
3.421811
3.421561
3.443374

### Sheet: Figure 1 E
Method of IFM preparation
Analysis performed using w1118 females, 24 hours AE
Sarcomere length (µm)							Myofibril width (µm)
Pooled measurements			Means of independent experiments				Pooled measurements			Means of independent experiments
Sectioning	Microdissection	Myofibril isolation	Sectioning	Microdissection	Myofibril isolation		Sectioning	Microdissection	Myofibril isolation	Sectioning	Microdissection	Myofibril isolation
3.45095	3.37558	3.364505	3.348765	3.49057709	3.523547		1.407139	1.568215976	1.427966	1.691028	1.756162	1.461938
3.50304	3.44009	3.403119	3.660401	3.56736188	3.359221		1.348244	1.529267806	1.421101	1.680473202	1.756717	1.433479
3.49527	3.33901	3.361545	3.417274	3.17997571	3.40528		1.394563	1.481253452	1.567441	1.638851315	1.658914	1.531194
3.48391	2.97103	3.347339	3.267387	3.296215	3.533316		1.354057	1.304403052	1.579887	1.656028989	1.61190546	1.413882
3.50107	3.33913	3.368017					1.378494	1.328351343	1.587786
2.8041	3.47311	3.374937					1.401129	1.352399904	1.578025
3.39767	3.69548	3.324641					2.040512	1.995029288	1.512859
3.51434	3.2224	3.369141					2.01635	2.000887951	1.527916
3.66201	3.25663	3.346558					2.058037	2.010255754	1.500299
3.62333	3.50413	3.379919					1.718016	1.972133095	1.512616
3.62842	3.33169	3.376667					1.712236	1.920224426	1.463423
3.66119	3.30938	3.632081					1.709532	1.964078815	1.513846
3.57321	3.37342	3.620623					1.874915	2.098116577	1.39657
3.57345	3.43697	3.573395					1.870062	2.076510333	1.373073
3.58658	3.38576	3.563977					1.875798	2.080397599	1.364697
3.55962	3.35085	3.571667					1.870794	1.680519438	1.438741
3.57287	3.34526	3.561894					1.825501	1.67870844	1.384919
3.58462	3.30978	3.557153					1.864611	1.747170398	1.440517
3.53681	3.54894	3.608845					1.646509	1.712368091	1.331123
3.57522	3.58395	3.621584					1.699162	1.719543354	1.343594
3.55492	3.24092	3.631591					1.710241	1.659564417	1.245823
3.57273	3.31981	3.606166					1.708497	1.631951961	1.448833
3.40437	3.35635	3.35932					1.723897	1.728616742	1.451678
3.39906	3.35066	3.355956					1.726688	1.684562691	1.455066
3.45699	3.34907	3.366357					1.663727	1.747103144	1.479252
3.44182	3.33814	3.333732					1.703675	1.792437679	1.466846
3.44557	3.29498	3.322542					1.680308	1.882172782	1.535289
3.40733	3.36191	3.326157					1.748194	1.844855772	1.527885
3.46662	3.61818	3.360233					1.694518	1.814334346	1.508532
3.44177	3.51545	3.343939					1.700673	1.887852507	1.472534
3.39798	3.32629	3.325405					1.663128	1.658024168	1.411119
3.49045	3.33833	3.344394					1.63106	1.684195237	1.438409
3.4506	3.28594	3.370066					1.684716	1.724499807	1.406533
3.48475	3.50081	3.349453					1.70082	1.616340754	1.464082
3.53375	3.30198	3.474932					1.673959	1.632950732	1.496204
3.52478	3.28615	3.503824					1.679254	1.622363667	1.494741
3.56225	3.44489	3.500451					1.609099	1.661073605	1.250206
3.52352	3.20896	3.508581					1.578026	1.714924198	1.276998
3.50926	3.62946	3.544521					1.603948	1.705828344	1.243388
3.48783	3.58893	3.535756					1.580996749	1.777565083	1.558132
3.53329	3.61282	3.498873					1.626953132	1.793641482	1.530313
3.53438	3.64338	3.515513					1.593839008	1.759047118	1.522401
3.49341	3.52254	3.560188					1.705415991	1.640068482	1.545848
3.50308	3.81467	3.572509					1.693489432	1.607441635	1.49914
3.52281	3.75948	3.618041					1.64323062	1.541928542	1.506244
3.53714	3.60408	3.740857					1.758007419	1.426123722	1.230301
3.53055	3.64633	3.563212					1.776196573	1.438582171	1.301904
3.53088	3.63353	3.631196					1.766239267	1.355818062	1.299133
3.57263	3.61637	3.670399					1.791595242	1.468736932	1.439433
3.53263	3.57899	3.698184					1.730304584	1.420505975	1.425936
3.02569	3.6018	3.681186					1.675841849	1.404258778	1.454591
3.03994	3.59058	3.683756					1.672779393	1.723037102	1.394155
3.02585	3.37578	3.63131					1.638979879	1.853664413	1.426058
2.99054	3.75676	3.655633					1.734178727	1.590445317	1.416052
3.00682	3.56053	3.593316					1.605890418	1.617642116	1.578604
3.00152	3.58754	3.6652					1.670703489	1.753390457	1.565178
3.00083	3.61375	3.593684					1.658974919	1.701286502	1.589462
2.99293	3.69785	3.654923					1.664108126	1.81281734	1.403669
2.99549	3.44216	3.658241					1.641557832	1.736376502	1.418985
2.99499	3.52824	3.677792					1.660654584	1.789610126	1.417155
2.91309	3.55847	3.713514					1.613714843	1.644529732	1.619133
2.94605	3.55125	3.667313					1.644109709	1.63880267	1.564739
2.90545	3.61374	3.711212					1.559533074	1.61396879	1.58283
2.94205	3.56687	3.685383					1.517611648	1.853743698	1.449049
2.89389	3.59073	3.735026					1.518306805	1.889465238	1.447493
2.89737	3.64293	3.75503					1.523852513	1.908670587	1.432802
2.92509	3.58114	3.760891					1.63404615	1.577406889	1.416914
2.92418	3.20951	3.776287					1.593618421	1.448805153	1.421478
2.95093	3.53712	3.732399					1.610993932	1.188088282	1.407878
2.90605	3.54957	3.783608					1.685028782	1.390795326	1.421138
3.69019	3.58014	3.793689					1.67265994	1.417434558	1.450391
3.65394	3.61369	3.799984					1.677495633	1.409181398	1.440771
3.67692	3.62271	3.768214					1.727545323		1.576615
3.65382	3.55651	3.769679					1.701514695		1.580969
3.65869	3.59472	3.780134					1.690064639		1.611577
3.67686	3.64664	3.224946					1.730972969		1.532658
3.67437	3.5159	3.23016					1.724328893		1.51107
3.67687	3.49155	3.213723					1.734281041		1.517196
3.67141	3.54349	3.188572					1.748815625		1.780854
3.81858	3.49259	3.212879					1.735794745		1.788146
3.78313	3.46203	3.162817					1.730011973		1.801412
3.79821	3.60158	3.209747					1.541801353		1.425375
3.81453	3.43729	3.219882					1.573930388		1.411824
3.80417	3.58491	3.2137					1.61502568		1.428479
3.80393	3.39013	3.197076					1.620778002		1.577337
3.78975	3.89684	3.218811					1.594111801		1.586418
3.80801	3.43936	3.203257					1.598513288		1.530291
3.69789	3.42452	3.265161					1.578256267		1.518751
3.69438	3.42206	3.409962					1.566088076		1.533528
3.64644	3.47214	3.443294					1.564633705		1.568705
3.69361	3.47332	3.410963					1.676938588		1.32507
3.65324	3.48585	3.405141					1.670719371		1.332399
3.67841	3.18147	3.424709					1.649014352		1.313275
3.83125	3.79364	3.434264					1.664658927		1.58631
3.77273	3.72398	3.414399					1.643207809		1.561168
3.80173	3.47003	3.495817					1.666668397		1.586559
3.78624	3.52527	3.47849					1.612096549		1.349248
3.74322	3.582	3.426302					1.594932164		1.341152
3.75449	3.53383	3.462506					1.599901015		1.361773
3.56497	3.55466	3.802242					1.656088872		1.410558
3.4475	3.63805	3.789245					1.691891937		1.415017
3.47975	3.71392	3.774368					1.666765312		1.373668
3.47934	3.22631	3.774421					1.663731831		1.495462
3.44006	3.85184	3.779234					1.667066122		1.515326
3.45709	3.60875	3.760297					1.681973419		1.509923
3.43573	3.68973	3.75648					1.740172655		1.492531
3.44391	3.74641	3.766586					1.758391311		1.527914
3.4423	3.71146	3.760395					1.726431793		1.555377
3.63294	3.74586	3.75811					1.688950549		1.440446
3.63694	3.51569	3.71485					1.6978467		1.380603
3.61576	3.5613	3.680349					1.695632858		1.397024
3.62994	3.34301	3.680013					1.634196692		1.430895
3.67677	3.44314	3.693695					1.675073564		1.432948
3.6434	3.46111	3.689597					1.691156508		1.432677
3.72771	3.37784	3.691427					1.587909527		1.322785
3.72587	3.56546	3.704654					1.586991667		1.333625
3.74602	3.38583	3.701435					1.624180884		1.346423
3.73822	3.50584	3.710895					1.751468027		1.303776
3.67141	3.56452	3.749689					1.772046524		1.247607
3.77241	3.23686	3.773093					1.797662373		1.294921
3.64624	3.17638	3.75262					1.72406101
3.61791	3.14794	3.30428					1.735806438
3.64686	3.2211	3.323243					1.783822028
3.64025	3.2425	3.300095					1.542633492
3.63506	3.14381	3.268743					1.549195496
3.62134	3.23389	3.286929					1.537088225
3.5803	3.16985	3.154123					1.502786876
3.56736	3.11209	3.160912					1.502061582
3.59532	3.41546	3.241313					1.526691952
3.58774	3.3371	3.240405					1.664200134
3.58176	3.14598	3.211058					1.661905716
3.58723	3.11816	3.251009					1.624231794
3.57054	3.25438	3.246248
3.6111	3.15571	3.240591
3.68512	3.12801	3.310373
3.62907	3.09858	3.293419
3.65768	3.20766	3.304562
3.63673	2.94451	3.295445
3.73935	3.28393	3.315323
3.69643	3.14304	3.306595
3.66749	3.14132	3.2787
3.73292	3.15235	3.304383
3.48235	3.2351	3.305663
3.51014	3.14035	3.304432
3.49719	3.17232	3.344196
3.49391	3.2083	3.347098
3.47007	3.07264	3.551118
3.52267	3.34984	3.55342
3.49777	3.32403	3.520687
3.54795	3.29582	3.512438
3.52374	3.35539	3.534069
3.52769	3.33438	3.524812
3.53088	3.33312	3.544352
3.49564	3.34306	3.549983
3.56043	3.31694	3.533416
3.52872	3.57369	3.502989
3.48494	3.58624	3.506883
3.52401	3.526	3.33448
3.58781	3.54957	3.354475
3.61688	3.5511	3.340487
3.59293	3.61752	3.362887
3.59528	3.66057	3.360076
3.63926	3.5952	3.324306
3.614	3.62361	3.370202
3.50076	3.58857	3.37377
3.48311	3.59471	3.426689
3.47107	3.592	3.423572
3.45846	3.58283	3.409263
3.4658	3.62473	3.364424
3.44746	3.62937	3.427127
3.48733	3.62353	3.381661
3.49486	3.68181	3.413555
3.48541	2.98039	3.413242
3.47346	2.92444	3.425955
3.39601	2.96934	3.411332
3.48575	2.91055	3.426362
3.52506	2.97807	3.439497
3.51105	2.97402	3.445659
3.53351	2.96544	3.406031
3.56202	2.96237	3.418974
3.43463	2.93281	3.420154
3.4427	2.95886	3.3286
3.37038	2.98106	3.323025
3.41486	2.96335	3.350893
3.39117	2.95289	3.332213
3.40312	2.99249	3.354448
3.42729	2.94984	3.300366
3.44787	2.97242	3.304732
3.45964	2.96667	3.339313
3.46589	3.24772	3.320383
3.42424	3.2344	3.347355
3.52516	3.27949	3.379453
3.49235	3.26198	3.36565
3.49468	3.29422	2.822334
3.47642	3.24264	2.835432
3.47944	3.22864	2.854498
3.42388	3.28269	2.880941
3.4607	3.1374	2.874345
3.42083	3.12526	2.872088
3.46799	3.10275	2.889612
3.44068	3.11367	2.863228
3.44885	3.09154	2.830243
3.48432	3.18248	2.902506
3.49487	3.1761	2.918825
3.52263	3.1327	2.929255
3.51336	3.19734	2.898929
3.26185	3.14724	2.958386
3.2489	3.23427	3.598434
3.24446	3.23129	3.566468
3.24536	3.20349	3.514323
3.2535	3.26318	3.505015
3.21007	3.24197	3.531105
3.20337	3.25439	3.541016
3.22368	3.26591	3.580326
3.2393	3.25448	3.614906
3.25337	3.24656	3.622793
3.20226	3.23776	3.602725
3.2398	3.44757	3.629593
3.29439	3.4671	3.40085
3.26418	3.48061	3.355167
3.25493	3.48942	3.355668
3.17282	3.42215	3.350461
3.25777	3.40789	3.366263
3.21415	3.45442	3.324382
3.24773	3.52842	3.386725
3.27884	3.35318	3.330463
3.26081	3.4127	3.356783
3.24285	3.3171	3.377722
3.42015	3.36748	3.334289
3.37968	3.65964	3.40902
3.38638	3.66988	3.39934
3.35333	3.60053	3.412885
3.36711		3.408857
3.34215		3.376693
3.35454		3.436134
3.34734		3.413835
3.37809		3.403952
3.383		3.456962
3.36546		3.461298
3.34849		3.435103
3.29236		3.477525
3.33571		3.430404
3.29053		3.073681
3.27096		3.087592
3.27443		3.106205
3.27803		3.082438
3.27065		3.060153
3.30825		3.052404
3.29304		3.035858
3.32419		3.041283
3.29004		3.063347
3.3182		3.120468
3.56501		3.054421
3.5539		3.05777
3.58618		3.073922
3.58756		3.188677
3.5733		3.241667
3.55902		3.222826
3.52385		3.156684
3.54974		3.222089
3.55095		3.17289
3.53034		3.1978
3.54575		3.197049
3.55963		3.178539
3.54533		3.203555
3.50921		3.16189
3.5368		3.185126
3.53351		3.513798
3.54274		3.482802
3.52864		3.48862
3.46698		3.480817
3.47197		3.450322
3.51257		3.460526
3.46614		3.470556
3.47409		3.472384
3.48799		3.469222
3.43597		3.461887
3.47874		3.505035
3.43573		3.499544
3.49741		3.555012
3.46466		3.580259
3.48351		3.621411
3.51319		3.609111
3.56128		3.60029
3.55263		3.612542
3.592		3.600012
3.54115		3.59093
3.54248		3.631819
3.52314		3.598581
3.56373		3.632659
3.58198		3.631507
3.50095		3.598276
3.53229		3.611055
3.52953		3.660915
3.65959		3.634488
3.69955		3.588783
3.6584		3.585065
3.67246		3.573258
3.65703		3.567426
3.65815		3.592151
3.65939		3.591555
3.6885		3.67434
3.64777		3.680548
3.67401		3.711625
3.59874		3.671753
3.61819		3.656682
3.61267		3.637083
3.57122		3.633437
3.56667		3.62159
3.58461		3.701766
3.58145		3.712201
3.57795		3.696702
3.55953		3.023312
3.59913		3.067539
3.60508		3.025733
3.58327		3.060418
3.65036		3.058155
3.65386		3.048205
3.67795		3.040854
3.64044		3.101638
3.67132		3.099594
3.67183		3.071775
3.64334		3.113794
3.67073		3.147755
3.21407		3.147355
3.25781		3.553094
3.28703		3.562959
3.28753		3.551835
3.28531		3.535563
3.30435		3.488571
3.34289		3.488309
3.32773		3.508959
3.33107		3.513406
3.30742		3.501172
3.30612		3.514655
3.33093		3.541977
3.49785		3.549891
3.50016		3.583996
3.48884		3.573434
3.46364		3.541801
3.53454		3.530282
3.44778		3.519603
3.51846		3.511305
3.52653		3.544511
3.54731		3.539722
3.546		3.541507
3.53411		3.443381
3.3558		3.483999
3.40572		3.542262
3.39251		3.493905
3.36963		3.505394
3.4067		3.468912
3.40411		3.465154
3.38458		3.527711
3.36236		3.477888
3.40634		3.519047
3.40536		3.556355
3.40586		3.561507
3.409		3.249133
2.64097		3.2422
2.61754		3.253267
2.66488		3.24798
2.68686		3.243691
2.64615		3.239106
2.67728		3.251332
2.7044		3.255115
2.62946		3.269819
2.69895		3.223172
2.66132		3.226089
2.68263		3.25357
2.62585		3.283068
2.6906		3.520612
2.70967		3.512178
2.6655		3.515478
2.6395		3.531455
2.6895		3.523861
2.66916		3.515478
2.67352		3.554756
2.6627		3.534717
2.68028		3.523708
2.71249		3.56445
2.66915		3.527905
2.65949		4.059312
2.69248		4.05516
2.693		4.078835
2.67633		4.033553
2.64846		4.007426
2.72042		4.00107
2.70905		4.025192
2.71016		4.015944
2.71257		3.980932
2.69194		3.920419
2.71371		3.341632
2.66788		3.323821
2.67635		3.353887
2.71996		3.318567
2.77308		3.364993
2.69643		3.313147
2.68818		3.323026
2.68465		3.341117
		3.403526
		3.337392
		3.37847
		3.359084
		3.512116
		3.479809
		3.461801
		3.435666
		3.360487
		3.357807
		3.308317
		3.330444
		3.309959
		3.29415
		3.296345
		3.266643
		3.466529
		3.510374
		3.465299
		3.463585
		3.486174
		3.444466
		3.428167
		3.465588
		3.469199
		3.444398
		3.470197
		3.431692
		3.665532
		3.610861
		3.604428
		3.646334
		3.639563
		3.651875
		3.628842
		3.667869
		3.695512
		3.632563
		3.742506
		3.890005
		3.923753
		3.945183
		3.88579
		3.893328
		3.860673
		3.869498
		3.902328
		3.880327
		3.875564
		3.499587
		3.515314
		3.438457
		3.48317
		3.47965
		3.459538
		3.450695
		3.466932
		3.452762
		3.467273
		3.479029
