## Supplementary material for "A myofilament lattice model of *Drosophila* flight muscle sarcomeres based on multiscale morphometric analysis during development": Fig3SourceData

### Sheet: Figure 3 A´
Thick filament number
Analysis performed using DLM fibers from w1118 animals
Pooled measurements of thick filaments per myofibrils
36h APF	48h APF	72h APF	24h APF
30	32	135	686
16	29	139	1122
23	27	146	1123
18	25	123	1148
18	30	141	745
19	30	143	1163
13	21	146	1187
11	30	123	1195
13	30	126	1201
16	27	144	738
21	35	139	765
19	41	140	1269
20	37	131	1304
32	40	132	792
27	35	102	880
30	31	102	981
14	33	100	685
22	31	112	696
23	32	108	708
14	34	105	712
21	31	119	718
20	36	122	734
30	39	112	737
16	41	109	742
16	29	107	745
28	32	113	749
22	23	104	755
17	30	104	764
20	40	103	776
25	29	105	786
17	38	102	788
10	29	107	801
11	22	106	802
14	25	88	806
23	35	103	814
25	37	100	685
26	44	98	681
15	30	103	799
23	30	83	683
20	35	114	711
21	48	89	735
13	60	107	743
24	44	100	746
11	47	101	764
27	38	100	767
32	32	96	778
14	32	109	766
19	31	94	680
24	25	111	736
25	36	105	595
21	27	88	733
23	33	96	804
24	41	148	775
24	28	170	870
26	33	138	748
26	35	153	747
25	30	135	855
23	32	151	852
19	31	184	846
26	28	148	869
33	26	143	849
18	35	160	903
23	33	173	904
30	32	144	947
24	30	149	814
25	25	153	844
25	38	155	770
24	57	142	788
22	38	140	822
23	41	139	757
22	46	162	925
26	42	163	950
18	37	142	868
19	27	133	893
20	31	151	867
20	27	152	899
24	32	164	930
21	26	180	840
27	37	163	807
19	35	171	830
20	36	202	792
19	29	147	907
29	31	141	828
28	25	158	839
23	39	156	828
24	29	156	826
24	39	174	844
20	23	165	914
19	24	157	853
20	31	144	898
22	23	123	783
18	25	140	834
16	30	126	840
17	36	148	889
19	36	176	934
17	39	146	771
18	35	138	956
25	30	146	811
28	34	130	904
22	32	128	849
28	38	146	838
23	34	131	727
21	32	167	791
27	37	172	809
22	40	145	815
24	40	122	917
23	35	167	981
28	31	155	865
26	34	130	862
25	37	134	783
17	42	185	756
23	30	186	911
34	30	155	968
30	34	146	970
20	39	135	947
23	35	133	981
24	28	137	981
30	32	143	868
24	37	136	818
25	35	123	813
35	31	133	815
20	34	141	841
22	42	165	831
23	47	141	841
22	30		873
18	37		836
26	29		834
28	42		906
30	47		846
28	32		762
	55		815
	39		826
	29		813
	31		822
	35		843
	33		928
	44		844
	33		890
	29		888
	28		840
	44		808
	29		897
	30		789
	26		861
	31		814
	27		853
	26		884
	26		891
	29		828
	30		874
	31		1116
	22		933
	32		772
	25		886
	27		822
	26		768
	31		869
	22
	33
	30
	28
	28
	27
	26
	29
	28

### Sheet: Figure 3 B´
H-zone width (nm)
Analysis performed using w1118 females
Myofibril averages				Experiment averages
36h APF	48h APF	72h APF	24h APF	36h APF	48h APF	72h APF	24h APF
Dataset is too noisy for reliable model fitting	Dataset is too noisy for reliable model fitting	213.02	233.4	1151.5	1272	248.22	216.4
		242.15	226.7	1232.8	1356.6	249.32	195.8
		233.35	127.3	1221.8	1335.9	247.84	209.4
		254.31	175.1	1419.1	1473.5
		245.55	185		1349.3
		243.83	207.3
		228.47	200.4
		225.31	153.2
		226.9	194.1
		250.72	173.3
		244.87	195.4
		252.16	205.4
		245.87	202.4
		231.78	203.1
		221.69	205.2
		267.66	363
		253.92	206.5
		239.35	136.1
		259.83	192.4

### Sheet: Figure 3 B´´
Z-disc width (nm)
Analysis performed using w1118 females
Experiment averages
36h APF	48h APF	72h APF	24h APF
248.72	142.03	86.2	80.73
297.32	141.14	99.24	81.63
230.16	133.84	109.6	120.6
180.49	154.48

### Sheet: Figure 3 B´´´
I-band width (nm)
Analysis performed using w1118 females
Myofibril averages				Experiment averages
36h APF	48h APF	72h APF	24h APF	36h APF	48h APF	72h APF	24h APF
663.89	162.65	209.79	237.18	492.42	224.35	234.331	236.32
546.18	408.17	276.65	233.58	451.45	227.95	238.917	250.48
742.4	210.98	221.49	234.08	476.8	287.35	241.71	245.2
478.46	240.69	254.35	237.72	550.59	295.24	272.263	218.38
541.6	212.99	207.3	231.99				236.16
649.83	305.3	234.1	240.4
614.89	148.73	236.64	244.44
373.03	190.18	230.41	257.68
476.21	225.05	237.33	246.66
391.41	353.56	267.53	233.52
334.8	247.85	239.55	236.47
412.28	204	229.2	250.61
537.5	208.91	229.48	293.36
463.44	349.45	240.39	220.04
449.97	403.24	226.93	218.49
359.1	218.07	237.58	215.08
560.81	395.1	248.38	252.85
		248.83	226.58
		254.78	237.05
		235.08	222.52
		287.04	240.93
		265.25	223.74
		264.5
