## Supplementary material for "A myofilament lattice model of *Drosophila* flight muscle sarcomeres based on multiscale morphometric analysis during development": Fig4SourceData

### Sheet: Figure 4
	Measured Values (the presented values are rounded)							Calculated Values
Timepoint	Sarcomere Length (nm)	Myofibril Width (nm)	Thick Filament Number	Z-Disc Width (nm)	I-Band Width (nm)	H-Zone Width (nm)		Thin Filament Length (nm)	Thick Filament Length (nm)
36h APF	2137	180	22	239	493	1256		560	1644
48h APF	2197	235	32	143	259	1357		491.5	1938
72h APF	2814	767	134	98	247	249		1331.5	2567
24h AE	3475	1502	846	94	237	207		1681	3238
