## Supplementary material for "A myofilament lattice model of *Drosophila* flight muscle sarcomeres based on multiscale morphometric analysis during development": SFig3SourceData

### Sheet: Supp. Figure 3 A
Reported analyses on IFM sarcomere growth
Average sarcomere length (µm) during myofibrillogenesis - Report1													Average myofibril width (µm) during myofibrillogenesis - Report 1a
	42h APF	50h APF	75h APF	100h APF	112h APF								34 h APF	48 h APF	56 h APF	60 h APF	72 h APF	80 h APF	90 h APF	24h adult
Mean	1.6	1.7	2.2	2.8	3.3								0.332	0.332	0.415	0.457	0.581	0.83	0.747	0.913
													0.332	0.332	0.457	0.498	0.623	0.83	0.747	0.913
Average sarcomere length (µm) during myofibrillogenesis - Report2													0.332	0.374	0.457	0.498	0.623	0.83	0.747	0.913
	36h APF	40h APF	48h APF	52h APF	56h APF	64h APF	72h APF	80h APF	88h APF	96h APF	Adult		0.332	0.374	0.467	0.498	0.623	0.913	0.83	0.996
Mean	1.99	2.1	2.15	2.27	2.33	2.77	2.82	3	3.31	3.34	3.35		0.415	0.374	0.467	0.54	0.623	0.913	0.83	0.996
s.d.	0.2	0.13	0.071	0.09	0.095	0.129	0.129	0.188	0.203	0.147	0.1		0.415	0.374	0.467	0.54	0.623	0.913	0.83	0.996
													0.415	0.415	0.467	0.581	0.664	0.913	0.83	0.996
Average sarcomere length (µm) during myofibrillogenesis - Report3													0.415	0.415	0.467	0.581	0.664	0.913	0.83	0.996
34 h APF	48 h APF	56 h APF	60 h APF	72 h APF	80 h APF	90 h APF	24h adult						0.415	0.415	0.498	0.581	0.675	0.913	0.83	0.996
1.328	2.074	2.214	2.074	2.362	2.362	2.429	2.576						0.415	0.415	0.498	0.581	0.706	0.913	0.83	0.996
1.417	1.848	2.237	2.125	2.429	2.501	2.501	2.657						0.415	0.415	0.498	0.581	0.706	0.913	0.913	1.079
1.518	1.932	2.237	2.125	2.429	2.501	2.501	2.743						0.415	0.415	0.519	0.581	0.706	0.913	0.913	1.079
1.518	1.932	2.237	2.125	2.657	2.834	2.576	2.743						0.415	0.415	0.519	0.581	0.706	0.913	0.913	1.079
1.518	1.932	2.31	2.125	2.657	2.834	2.576	2.932						0.415	0.415	0.519	0.581	0.706	0.913	0.913	1.079
1.518	1.977	2.31	2.125	2.657	2.932	2.657	2.932						0.415	0.415	0.519	0.581	0.706	0.913	0.913	1.079
1.518	2.024	2.31	2.18	2.657	2.932	2.834	3.036						0.415	0.415	0.519	0.623	0.706	0.996	0.913	1.079
1.518	2.024	2.31	2.18	2.657	3.036	2.834	3.036						0.415	0.415	0.54	0.623	0.706	0.996	0.913	1.079
1.635	2.024	2.31	2.237	2.657	3.036	2.834	3.036						0.415	0.415		0.623	0.706	0.996	0.913	1.079
1.635	2.024	2.362	2.237	2.657	3.036	2.834	3.149						0.415	0.415		0.623	0.706	0.996	0.913	1.079
1.635	2.024	2.362	2.237	2.657	3.036	2.932	3.149						0.498	0.415		0.623	0.726	0.996	0.913	1.079
1.635	2.024	2.362	2.237	2.657	3.036	2.932	3.149						0.498	0.415		0.623	0.726		0.913	1.079
1.771	2.024	2.362	2.237	2.657	3.036	2.932	3.149						0.498	0.415		0.664	0.747		0.913	1.079
1.771	2.024	2.415	2.237	2.743	3.036	2.932	3.27						0.498	0.415		0.664	0.747		0.913	1.162
1.771	2.024	2.415	2.237	2.743	3.036	3.036	3.27						0.498	0.415		0.664	0.747		0.996	1.162
1.771	2.024	2.415	2.362	2.743	3.036	3.036	3.27						0.498	0.415		0.664	0.747		0.996	1.162
1.771	2.074	2.415	2.362	2.743	3.036	3.036	3.27						0.498	0.415		0.664	0.747		0.996	1.162
1.848	2.074	2.415	2.362	2.743	3.036	3.036	3.27						0.498	0.415		0.664	0.747		0.996	1.162
1.932	2.074	2.657	2.362	2.834	3.036	3.036	3.27						0.498	0.415		0.664	0.747		0.996	1.162
1.932	2.074		2.362	2.834	3.036	3.036	3.27						0.498	0.415		0.664	0.747		0.996	1.162
1.932	2.074		2.362	2.834	3.036	3.036	3.27						0.498	0.415		0.664	0.747		0.996	1.162
2.125	2.074		2.429	2.834		3.036	3.27						0.498	0.415		0.664	0.747			1.162
2.125	2.125		2.501	2.834		3.036	3.27						0.581	0.415		0.664	0.747			1.162
2.125	2.125		2.501	2.834		3.036	3.27						0.581	0.415		0.664	0.747			1.162
2.125	2.125		2.501	2.834		3.036	3.401						0.581	0.415		0.664	0.747			1.162
2.125	2.125		2.501	2.834		3.149	3.401						0.581	0.415		0.664	0.789			1.162
2.125	2.18		2.501	2.834		3.149	3.401						0.581	0.415		0.664	0.789			1.162
2.125	2.18		2.501	2.834		3.149	3.401							0.415		0.664	0.83			1.162
2.125	2.18		2.501	2.834		3.149	3.401							0.415		0.664	0.83			1.245
2.125	2.237		2.501	2.834		3.149	3.401							0.415		0.664	0.83			1.245
2.125			2.501	2.834		3.149	3.401							0.415		0.706	0.83			1.245
			2.501	2.834		3.149	3.401							0.457		0.706	0.83			1.245
			2.501	2.834			3.401							0.457		0.706	0.83			1.245
			2.576	2.834			3.401							0.457		0.747	0.83			1.245
			2.576	2.834			3.401							0.457		0.747	0.83			1.328
			2.576	2.834			3.401							0.457		0.747	0.83			1.328
			2.576	2.834			3.401							0.457		0.747	0.83
			2.576	2.834			3.401							0.457		0.747	0.83
			2.657	2.834			3.542							0.498			0.83
			2.834	2.932			3.542							0.498			0.83
			2.834	2.932			3.542							0.498			0.83
				2.932			3.542							0.498			0.83
				2.932										0.498			0.83
				2.952										0.498			0.83
				2.952										0.498			0.83
				2.952										0.498			0.83
				3.036													0.913
				3.036													0.913
				3.036													0.913
				3.036													0.913
				3.036													0.913
				3.036													0.913
				3.036													0.996
				3.126													0.996
				3.126													0.996
				3.149
													Average myofibril width (µm) during myofibrillogenesis - Report 1b
													30 h APF	48 h APF	60 h APF	72 h APF	80 h APF	90 h APF	24 h APF
													0.397	0.438	0.545	0.879	0.997	1.02	1.37
													0.396	0.445	0.545	0.886	0.992	1.004	1.388
													0.423	0.454	0.535	0.869	0.972	1.018	1.411
													0.426	0.467	0.542	0.901	1.075	0.976	1.311
													0.416	0.481	0.561	0.887	1.08	0.978	1.357
													0.446	0.477	0.543	0.865	1.032	0.984	1.321
													0.406	0.49	0.531	0.968	1.071	0.936	1.348
													0.414	0.487	0.553	0.939	1.08	0.935	1.338
													0.407	0.48	0.522	0.934	1.093	0.896	1.339
													0.382	0.477	0.522	0.773	0.934	0.948	1.327
													0.398	0.493	0.52	0.771	0.915	0.943	1.386
													0.416	0.455	0.511	0.753	0.907	0.899	1.383
													0.355	0.432	0.537	0.864	0.912	0.894	1.379
													0.346	0.458	0.564	0.849	0.96	0.895	1.412
													0.373	0.419	0.546	0.86	0.933	0.931	1.288
													0.396	0.411	0.628	0.98	1.141	0.932	1.318
													0.336	0.416	0.611	1.012	1.065	0.901	1.337
													0.361	0.417	0.628	0.96	1.121	0.93	1.332
													0.338	0.414	0.606	1.07	1.126	0.898	1.356
													0.342	0.476	0.73	1.082	0.975	0.876	1.366
													0.429	0.478	0.754	1.067	0.992	0.934	1.357
													0.424	0.465	0.766	1.089	0.977	1.007	1.324
													0.415	0.469	0.744	1.061	1.086	1.004	1.338
													0.388	0.443	0.746	1.006	1.099	1.035	1.397
													0.416	0.438	0.79	1.016	1.08	1.103	1.375
													0.42	0.437	0.783	1.003	1.023	1.14	1.31
													0.428	0.439	0.708	1.007	0.988	1.107	1.509
													0.383	0.441	0.718	1.042	0.991	1.024	1.508
													0.414	0.495	0.713	0.996	0.958	1.061	1.472
													0.401	0.509	0.709	0.923	0.957	1.025	1.494
													0.415	0.506	0.565	0.933	0.98	1.142	1.459
													0.398	0.472	0.57	0.957	1.02	1.141	1.475
													0.395	0.469	0.562	1.011	1.002	1.148	1.604
													0.408	0.478	0.574	1.033	1.032	1.095	1.582
													0.418	0.461	0.563	1.025	0.983	1.086	1.567
													0.443	0.408	0.57	0.817	0.994	1.084	1.502
													0.429	0.395	0.563	0.804	1.006	1.055	1.571
													0.42	0.403	0.581	0.806	0.976	1.071	1.583
													0.421	0.427	0.6	0.805	0.972	1.091	1.494
													0.368	0.415	0.59	0.779	1.001	1.022	1.524
													0.373	0.429	0.59	0.831	1.014	1.016	1.553
													0.372	0.422	0.617	0.81	1.045	1.018	1.522
													0.364	0.418	0.586	0.954	1.02	1.066	1.556
													0.388	0.457	0.565	0.933	1.053	1.037	1.409
													0.369	0.45	0.579	0.978	1.078	1.052	1.404
													0.358	0.455	0.591	0.865	1.07	1.116	1.518
													0.356	0.451	0.566	0.907	0.962	1.09	1.46
													0.372	0.433	0.531	0.855	0.936	1.123	1.364
													0.399	0.444	0.541	0.829	0.929	1.062	1.429
													0.365	0.464	0.515	0.83	1.008	1.055	1.501
													0.389	0.456	0.566	0.845	0.989	1.087	1.424
													0.375	0.477	0.544	0.97	1.019	1.059	1.595
													0.365	0.515	0.546	0.983	0.887	1.044	1.568
													0.359	0.554	0.54	1.006	0.877	1.029	1.467
													0.374	0.52	0.535	1.042	0.898	1.163	1.473
													0.396	0.475	0.53	1.069	0.887	1.146	1.482
													0.363	0.469	0.536	1.044	0.95	1.127	1.394
													0.355	0.467	0.524	0.931	0.959	1.149	1.417
													0.372	0.464	0.527	0.919	0.971	1.104	1.314
													0.364	0.476	0.528	0.909	0.953	1.127	1.278
													0.414	0.515	0.539	0.901	0.968	1.122	1.372
													0.416	0.529	0.54	0.844	0.951	1.089	1.246
													0.4	0.494	0.543	0.846	1.18	1.143	1.294
													0.4	0.529	0.556	0.828	1.166	1.069	1.29
													0.433	0.473	0.553	0.769	1.089	1.091	1.296
													0.44	0.491	0.541	0.777	1.056	1.068	1.686
													0.454	0.483	0.558	0.803	1.089	1.115	1.711
													0.395	0.49	0.554	0.776	1.048	1.12	1.658
													0.399	0.479	0.562	0.875	1.077	1.137	1.391
													0.391	0.47	0.551	0.878	1.047	1.148	1.515
													0.402	0.47	0.545	0.89	1.059	1.163	1.459
													0.411	0.463	0.55	0.871	0.947	1.124	1.502
													0.403	0.456	0.519	0.938	0.941	0.985	1.516
													0.412	0.445	0.529	0.982	0.947	1	1.507
													0.395	0.498	0.541	0.961	0.939	1.24	1.561
													0.378	0.505	0.557	1.039	0.901	1.204	1.603
													0.397	0.503	0.544	1.023	0.906	1.192	1.296
													0.372	0.421	0.566	1.038	0.932	0.98	1.294
													0.391	0.417	0.575	0.867	0.905	0.976	1.326
													0.371	0.423	0.552	0.885	0.951	0.973	1.427
													0.386	0.418	0.546	0.874	0.955	1.142	1.412
													0.395	0.443	0.576	0.929	0.947	1.13	1.45
													0.382	0.433	0.585	0.914	0.904	1.155	1.366
													0.379	0.433	0.532	0.906	0.88	1.155	1.382
													0.381	0.455	0.527	1.008	0.908	1.192	1.404
													0.497	0.471	0.542	1.053	0.911	1.137	1.405
													0.491	0.45	0.565	1.032	0.887	1.093	1.39
													0.466	0.464	0.574	0.908	0.889	1.118	1.418
													0.432	0.463	0.566	0.927	0.887	1.125	1.597
													0.435	0.475	0.577	0.89	0.823	1.041	1.543
													0.433	0.484	0.572	0.938	0.823	1.003	1.63
													0.444	0.462	0.56	0.884	0.844	1.029	1.38
														0.457	0.593	0.852	0.832	1.03	1.365
														0.474	0.591	0.884	1.043	1.085	1.341
														0.435	0.567	0.921	1.057	1.063	1.331
														0.446	0.541	0.938	1.033	1.102	1.283
														0.442	0.539	0.893	1.073	1.048	1.309
														0.461	0.56	1.067	1.028	1.088	1.459
														0.447	0.555	1.058	1.032	1.08	1.461
														0.443		1.063	1.011	1.071	1.433
														0.432		1.016	1.078		1.363
														0.411		0.973	1.052		1.383
														0.417		0.981	1.061		1.37
														0.413		1.031			1.406
														0.445		0.977			1.413
														0.431		0.921			1.379
														0.422		0.925			1.47
														0.46		0.909			1.46
														0.442		0.96			1.491
														0.457		0.961
														0.477		0.99
														0.497		1.021
														0.458		1.022
														0.446		1.056
														0.46		0.934
														0.474		0.944
														0.452		0.9
														0.464		0.913
														0.476		0.897
														0.45		0.896
														0.444		1.044
														0.427		1.048
														0.424		1.033
														0.418
														0.445
														0.451
														0.447
														0.45
														0.469
														0.452
														0.452

### Sheet: Supp. Figure 3 B
Microdissected and isolated IFM myofibrils of early (36h APF) pupa
Analysis performed on w1118 animals, 36h APF
Sarcomere length (µm)					Myofibril width (µm)
Pooled measurements		Means of independent experiments			Pooled measurements		Means of independent experiments
Microdissected	Isolated	Microdissected	Isolated		Microdissected	Isolated	Microdissected	Isolated
2.07899	2.48315	2.047054	2.301		0.373498608	0.22016	0.327437	0.2725
1.82865	2.56675	2.261736	2.153		0.412422638	0.270037	0.354147	0.2901
2.10562	2.56827	1.889767	2.188		0.42575109	0.22872	0.281208	0.3218
1.99191	2.51817	2.043774	2.061		0.283354474	0.260375	0.328391	0.361
2.02438	2.6802		2.048		0.31053991	0.261399		0.314
2.24009	2.44257		2.073		0.280134044	0.244206		0.318398952
1.97249	2.19038				0.319123941	0.254361
1.80837	2.1856				0.317708052	0.28444
2.0037	2.13837				0.29581643	0.285655
2.26158	2.07593				0.347726489	0.306765
1.94385	2.14322				0.352994318	0.268691
2.71296	1.87702				0.325514316	0.265479
2.02423	2.09965				0.338225162	0.216317
2.05587	2.11218				0.286162428	0.24734
1.69623	2.21407				0.324732232	0.292163
2.18708	2.61231				0.291641836	0.268289
1.77194	2.17509				0.289899996	0.300441
2.05591	2.30979				0.318627827	0.269226
1.95275	2.39461				0.369839176	0.330466
2.14369	2.32956				0.530011994	0.325166
2.22341	2.75082				0.455622956	0.275475
2.41766	3.19424				0.248096125	0.265732
1.9363	3.02477				0.184837899	0.27914
2.01206	2.54201				0.231852109	0.25244
1.72663	2.7861				0.292784599	0.226359
2.19019	2.32916				0.284800308	0.237577
2.32471	2.55821				0.31875692	0.241241
2.16668	2.28488				0.310580002	0.325205
2.30611	2.51632				0.255058834	0.316019
2.32099	2.501				0.252937167	0.355137
1.55683	2.14311				0.320646824	0.302741
2.01285	2.20229				0.370354834	0.316493
2.13024	2.16462				0.303789023	0.36766
1.66284	2.11332				0.292496329	0.253546
1.69297	2.03811				0.298621878	0.308361
1.62986	1.72798				0.293312555	0.319658
1.44636	1.87128				0.326161817	0.232851
1.76023	2.45826				0.288381993	0.251499
1.82127	2.0719				0.384442396	0.219768
1.78017	1.88083				0.295526544	0.341607
1.78577	2.15924				0.30189242	0.27511
1.62184	2.25201				0.329450248	0.291293
2.18649	1.98439				0.329077347	0.278733
1.90907	2.098				0.298733735	0.286429
2.00913	2.24122				0.342797925	0.298254
2.00882	2.4601				0.276260451	0.315725
2.01368	2.10357				0.319864123	0.371074
2.41731	2.15396				0.28705489	0.24435
1.96644	2.09051				0.403780218	0.288469
2.38316	2.25545				0.39077281	0.261376
1.91271	1.9862				0.384212737	0.265268
2.01654	2.151				0.396596554	0.302902
1.44059	2.40586				0.375625166	0.29021
1.81205	2.42958				0.530011997	0.311487
1.94921	1.97524				0.458806888	0.269424
2.16568	2.10691				0.248096125	0.271047
2.1403	2.31321				0.197006633	0.378199
1.75373	2.84871				0.231970421	0.233134
1.88887	2.82459				0.292784599	0.258994
1.90942	2.34953				0.28480031	0.296469
1.77809	2.21927				0.318756921	0.303455
2.20492	2.38219				0.310580002	0.294218
2.56657	2.27578					0.308536
2.10099	2.08457					0.262348
1.43234	2.28036					0.317081
1.82874	2.02227					0.275973
1.87233	1.91002					0.319044
2.25643	2.62432					0.327473
2.02421	2.14282					0.393406
1.78224	2.53932					0.372622
1.90885	2.10007					0.399526
2.03045	2.08972					0.40276
2.03778	2.09681					0.25923
1.99082	2.21387					0.305303
1.76695	2.21058					0.354378
2.39331	2.09334					0.310499
2.16975	1.94675					0.31939
2.41719	2.00167					0.313732
2.14445	2.17649					0.325164
2.05693	2.04883					0.281978
2.12274	2.49468					0.303571
1.99548	1.75248					0.311423
2.16405	1.59026					0.33417
2.37575	1.93147					0.320776
2.04112	2.69652					0.358765
2.26985	2.29167					0.349412
2.25432	2.297					0.302993
2.00572	2.18661					0.327358
2.1855	1.67509					0.270546
2.31954	1.95499					0.328397
2.0085	1.61287					0.462573
1.86797	1.88462					0.328281
2.30252	2.13326					0.450333
2.2633	1.96444					0.34999
2.04103	1.91646					0.293178
	1.93013					0.343408
	2.01671					0.479778
	1.84885					0.334517
	1.9826					0.411651
	2.52492					0.406108
	2.32186					0.390982
	1.97191					0.302993
	2.38051					0.267891
	2.60445					0.245489
	2.82971					0.270893
	2.48286					0.375278
	3.03927					0.25542
	2.31214					0.342369
	2.15498					0.448255
	1.71644					0.483011
	2.71085					0.353685
	2.25952					0.386478
	2.41935					0.290754
	2.31529					0.387979
	2.19928					0.337403
	2.27047					0.409919
	2.42855					0.323663
	1.95741					0.398603
	1.95799					0.318466
	1.97704					0.381859
	2.12866					0.306804
	2.12788					0.337865
	2.3001					0.369389
	2.48551					0.253457
	2.43675					0.261771
	2.62102					0.319968
	1.85449					0.254381
	1.79255					0.268699
	1.76748					0.301377
	2.07448					0.315002
	1.70681					0.301377
	2.30909					0.289368
	1.91324					0.282555
	2.21511					0.304956
	2.12137					0.373661
	1.95289					0.302762
	1.88809					0.308305
	2.42776					0.410034
	1.848					0.271355
	2.22178					0.293756
	1.98509					0.269045
	2.39375					0.399988
	2.54285					0.346872
	1.91801					0.293756
	2.05678					0.303917
	2.02641					0.308074
	1.98271					0.253341
	1.89525					0.340175
	1.88506					0.38925
	1.68414					0.38925
	2.34818					0.267505901
	2.19212					0.348523949
	2.47558					0.35068064
	2.45706					0.267764591
	2.22614					0.289456793
	2.07013					0.26827179
	2.41323					0.328689858
	2.48386					0.294502344
	2.84521					0.258821906
	2.21204					0.271417691
	2.35773					0.27148714
	2.5424					0.298756436
	2.39669					0.373217462
	1.58933					0.328549488
	1.5812					0.316701075
	2.10946					0.333621014
	2.03591					0.37970034
	2.23332					0.335530712
	2.10969					0.271523703
	1.26411					0.283479311
	1.49395					0.26484688
	1.71974					0.409917105
	1.54245					0.380934828
	1.8914					0.323106952
	2.04204					0.325754145
	2.62934					0.3108094
	2.49284					0.278295867
	1.90606					0.332640432
	2.0558					0.424744957
	2.15841					0.362715851
	2.19246
	2.27791
	2.16935
	2.61451
	2.13391
	2.04786
	1.90451
	2.18373
	1.93348
	2.49749
	2.00814
	1.75173
	2.1096
	1.67251
	1.68383
	2.0059
	2.16058
	2.00776
	2.14883
	1.93617
	2.06302
	1.95872
	2.25509
	2.17292
	2.34501
	2.21818
	1.92827
	2.27027
	1.90328
	1.98684
	2.19051
	2.42793
	2.29277
	1.8531
	2.15416
	1.36315
	1.85645
	2.55647
	1.7976
	2.02076
	2.04916
	1.8411
	1.50864
	2.07434
	2.1286
	1.48246
	2.03767
	2.06286
	2.17426
	1.96938
	2.25649
	2.29058
	2.12266
	2.09707
	1.52947
	2.29119
	2.12814
	2.09252
	2.3053
	2.35559
	1.81246
	2.14185
	2.23818
	2.06781
	2.03065
	2.15875
	1.99128
	1.82889
	1.84491
	1.87417
	1.98871
	2.18062
	2.19128
	2.09185
	2.20369
	2.35181
	2.24751
	2.02155
	1.79401
	1.86472
	1.71777
	2.44723
	2.14873
	2.11719
	2.07648
	2.03067
	2.03172
	1.65854
	1.72852
	1.8869
	2.35264
	1.90821
	1.92804
	1.88574
	2.21352
	2.15978
	1.96667
	2.28816
	2.15873
	2.10268
	2.07235
	2.15321
	1.91401
	1.9522
	2.16224
	2.08805
	2.14737
	2.00242
	2.31653
	1.79177
	1.84275
	1.41087
	1.56253
	2.52829
	2.2508
	2.51246
	2.23217
	2.07766
	1.57797
	1.53093
	2.04821
	1.91152
	2.22716
	2.01133
	2.26714
	1.9315
	2.42387
	2.24776
	2.46852
	1.81772
	2.43182
	1.76583
	2.18357
	2.05864
	1.87794
	2.04326
	2.05663
	1.91518
	2.02248
	1.98342
	1.79225
	1.8078
	1.9816
	1.98428
	1.95983
	1.90067
	1.71148
	2.32678
	2.03349
	1.75932
	1.86472
	1.84824
	1.87839
	1.78785
	2.23483
	1.93447
	2.60832
	2.58415
	1.93545
	2.30896
	2.11353
	2.09532
	1.78021
	1.99819
	1.66046
	1.89406
	2.13065
	1.99395
	1.85944
	2.17884
	2.22012
	2.00557
	2.24891
	2.18616
	2.2785
	1.99346
	2.57983
	1.95393
	2.05888
	2.23353
	2.21148
	2.31535
	2.24803
	2.48822
	2.21439
	1.97783
	2.01518
	2.49566
	1.95313
	2.17569
	2.01284
	2.37372
	2.26674
	1.8281
	1.8934
	2.08581
	2.13859
	2.06627
	1.82953
	2.01511
	2.14508
	1.95802
	1.8902
