## Supplementary material for "A myofilament lattice model of *Drosophila* flight muscle sarcomeres based on multiscale morphometric analysis during development": SFig5SourceData

### Sheet: Supp. Figure 5 A
Thick filament spacing (nm)
Analysis performed using DLM fibers from w1118 animals
Myofibril averages
36h APF	48h APF	72h APF	24h APF
47.14678	54.6634	44.42016	45.143472
52.22305	55.85257	44.31365	44.482883
53.09243	56.14398	43.33351	49.392144
55.12038	54.72423	43.93735	46.113758
55.98355	56.63036	49.56666	43.790039
53.96473	51.56229	51.6557	50.607126
47.67632	48.25586	43.0524	44.309994
51.31852	48.97862	47.78867	49.257231
53.73553	46.81948	45.90546	46.995816
57.56485	45.8472	46.5977	47.354019
50.50222	42.19944	46.50617	45.255646
55.57639	40.74692	46.0971	45.0796
52.96539	44.19711	45.40649	44.625568
57.64983	44.65249	44.37817	45.983657
54.4985	49.73652	45.40338	47.420912
47.95174	44.95294	45.17397	44.713738
51.26227	45.41129	46.59385	47.878398
	45.6349	46.02027	45.405202
	41.36118	47.34917	50.497426
	46.9918	46.65525	45.16822
	42.45229	43.28291	45.105647
	43.21526	46.64182	45.118183
	44.03401	45.60226	46.449374
	47.3764	46.8008	45.90385
	46.37423	47.01007	48.308957
	45.93056	47.6702	57.176211
	42.35881	49.08754	46.977839
	50.96774	50.75083	52.049319
	43.62258	51.43249	46.190873
	47.18169	48.66023	47.788822
	48.29851	47.79028	50.074491
	44.77318	47.7219	48.682685
	47.90253	44.13174	51.791864
	49.23331	46.42296	48.529527
	51.06196	45.15531	56.224143
	50.50081	45.60515	51.493276
	51.4108	45.22716	51.738944
	47.67047	45.3564	49.864506
	45.49126	47.43259	54.103202
	47.78201	45.2566
	48.25097	54.06282
	47.64767	42.29024
	49.25824	46.26403
	47.39679	44.91648
	47.65957	48.03692
	44.87454	44.96293
	50.98267	43.91689
	47.7652	43.76409
	46.23953	43.38099
	48.99347	47.63841
	49.34855
	51.02126

### Sheet: Supp. Figure 5 B
Average Z-disc width
Analysis performed using DLM fibers from w1118 animals
Normalized average density profile (a.u.)
Distance (nm)	36h APF	48h APF	72h APF	24h APF
0	114.619	99.0909	1325905	1050833
2.1505	109.7619	99.5758	1322000	1050460
4.3011	104.3333	100.3182	1314476	1051279
6.4516	105.2857	101.2273	1300095	1049655
8.6022	108.0476	101.8636	1282667	1042989
10.7527	107.5238	100.7576	1266381	1040690
12.9032	104.7619	98.1667	1255476	1038405
15.0538	98.9524	95.5909	1249714	1037126
17.2043	96.9524	94.5455	1249381	1034569
19.3548	101.4762	93.9697	1248238	1035991
21.5054	103.3333	92.7273	1248381	1033534
23.6559	100.4762	90.4545	1250095	1026537
25.8065	102.381	89.1212	1256048	1021911
27.957	111.381	89.8788	1265000	1015589
30.1075	125.5238	91.9091	1269476	1015129
32.2581	136.9048	93.9697	1269190	1018463
34.4086	135.8571	95.3333	1264524	1017989
36.5591	124.7619	96.5303	1258714	1012270
38.7097	119.4286	96.0909	1252286	1006178
40.8602	126.8095	94.8182	1247429	1000963
43.0108	134.5714	93.9697	1241762	994267
45.1613	138.7143	94.4242	1238857	993089
47.3118	137.1429	95	1239286	992356
49.4624	127.0476	95.0758	1236952	988132
51.6129	122.4762	94.4545	1229429	983491
53.7634	128.0476	94.4697	1214143	978664
55.914	135.7619	94.8333	1202143	979440
58.0645	143.619	95.6667	1195714	977399
60.2151	145.2381	96.5909	1194333	975431
62.3656	143.8095	97.8636	1197667	977141
64.5161	147.4286	98.697	1204714	975273
66.6667	154.4762	98.5152	1211048	969555
68.8172	158.0476	97.3939	1211524	965618
70.9677	157.9048	97.197	1207048	962514
73.1183	155.381	99.2424	1202762	964483
75.2688	150.8095	102.4394	1207667	967313
77.4194	147.5238	104.3939	1209714	968233
79.5699	143.4762	105.0606	1207476	971796
81.7204	142.2857	103.5758	1195476	974296
83.871	146.8095	102.8636	1180238	968908
86.0215	150.2857	101.2879	1166905	972213
88.172	155.5238	101.3333	1159952	975776
90.3226	161.8571	101.0909	1157762	984167
92.4731	164.0476	100.8939	1153429	988606
94.6237	163.7619	100.6818	1149905	988736
96.7742	164.8095	102.0152	1143714	992701
98.9247	168.1429	103.3182	1140905	999555
101.0753	173.5238	105.5606	1137190	1002716
103.2258	176.4286	107.3485	1133286	1008319
105.3763	175.5238	110.8636	1138286	1012213
107.5269	171.9048	111.8636	1138429	1025287
109.6774	169.0952	112.1212	1144619	1032557
111.828	168.9524	110.4697	1148286	1048549
113.9785	170.5238	108.2727	1158429	1065618
116.129	173.8571	104.7879	1171381	1080014
118.2796	181.1429	101.8636	1190286	1090029
120.4301	187.619	100.8485	1208333	1107672
122.5806	187.2857	102.0152	1227333	1122198
124.7312	188.0952	103.803	1236810	1140963
126.8817	188.4762	105.5	1242571	1157270
129.0323	186.4286	107.7121	1238714	1176552
131.1828	184.5714	110.8333	1235524	1191394
133.3333	181.4286	114.6061	1233048	1207083
135.4839	180.7619	117.4242	1232667	1218649
137.6344	182.0952	119.3485	1233429	1237874
139.7849	180.1429	121.1061	1234762	1250043
141.9355	182.3333	123.2121	1247238	1259684
144.086	192.2381	126.5606	1273857	1271954
146.2366	205.8571	131.3182	1305524	1281365
148.3871	218.2857	136.8939	1331286	1284569
150.5376	222.7143	142.0606	1346572	1289799
152.6882	215.7619	146.0606	1363333	1297802
154.8387	207.9524	149.4091	1386572	1303434
156.9892	204.5238	152.3333	1410905	1315445
159.1398	201.5714	155.9091	1434714	1331465
161.2903	199.381	160.2879	1453476	1353103
163.4409	200.619	164.6667	1476572	1379454
165.5914	199.6667	167.3788	1509714	1419626
167.7419	193.8571	169.2273	1556476	1463391
169.8925	189.5714	171.3485	1613905	1511365
172.043	190.381	174.4545	1674905	1566710
174.1935	197.0952	178.5606	1730476	1624483
176.3441	201.4762	181.4848	1780381	1683419
178.4946	202	183.9242	1825286	1753362
180.6452	205.619	185.3485	1874857	1827888
182.7957	208.1429	187.3333	1926714	1905848
184.9462	203.8571	191.2576	1977857	1977658
187.0968	199.9048	195.4697	2025429	2050517
189.2473	197.619	199.5909	2069667	2120718
191.3978	197	203.1212	2111048	2181379
193.5484	200.7143	208.4242	2146952	2239167
195.6989	202	215.3939	2177000	2291695
197.8495	199.6667	222.2879	2208428	2339023
200	199.619	227.4091	2240333	2383290
202.1505	200.6667	231.6212	2268524	2416724
204.3011	204.1429	236.7576	2285381	2442586
206.4516	204.8571	241.4091	2295714	2464282
208.6022	203.5238	245.3485	2305571	2478937
210.7527	206.5238	247.7121	2313095	2491681
212.9032	209.381	249.0758	2322571	2501264
215.0538	205.2857	250.2879	2331476	2506207
217.2043	200.5714	251.2121	2337762	2511078
219.3548	201.9524	251.8333	2339381	2512586
221.5054	203.0476	252	2337000	2513175
223.6559	198.5714	251.8788	2332476	2512069
225.8065	194.0476	252.1364	2326572	2510690
227.957	197.5238	251.5909	2322524	2509052
230.1075	204.4762	250.3939	2321619	2503578
232.2581	205.7143	248.2576	2318571	2499971
234.4086	198.5714	245.7576	2304857	2492040
236.5591	190.0476	241.1212	2280238	2480445
238.7097	188.2381	235.1212	2251333	2465374
240.8602	194.3333	228.3636	2224381	2441796
243.0108	205.9524	221.8636	2195048	2409942
245.1613	211.8571	215.803	2158286	2372931
247.3118	212.5238	209.0455	2114191	2332701
249.4624	215	203.9242	2064857	2281121
251.6129	217.0952	199.1818	2012381	2218678
253.7634	215.4762	195.0606	1960286	2154957
255.914	213.381	190.3939	1915524	2090905
258.0645	211	185.5909	1878190	2023003
260.2151	203.1429	180.5303	1843238	1952241
262.3656	194.381	175.2273	1806429	1881078
264.5161	192.619	170.4242	1762857	1805704
266.6667	197.2381	167.4242	1719286	1735675
268.8172	204.4286	164.1061	1672048	1668808
270.9677	211.3333	161.2727	1628048	1606782
273.1183	216.1905	156.7273	1582905	1553003
275.2688	221.9524	151.8788	1539286	1505259
277.4193	231.3333	146.3182	1495238	1464397
279.5699	236.381	141.3788	1453476	1429425
281.7204	231.0476	138.1818	1421810	1405445
283.871	218.6667	135.1667	1391857	1384655
286.0215	205.5238	132.2273	1364191	1361422
288.1721	198.9048	127.9697	1330048	1348003
290.3226	196.0476	123.4242	1300905	1333233
292.4731	193.7619	119.0455	1278000	1323721
294.6237	190.0952	115.1061	1261238	1317471
296.7742	183	112	1250571	1312831
298.9247	176.8095	109.7424	1242476	1306135
301.0753	180.0952	108.7576	1237762	1297184
303.2258	183.1905	108.2576	1221524	1286724
305.3763	183.8095	106.0455	1209571	1281192
307.5269	187.0952	103.4848	1194809	1265718
309.6774	186.619	101.4545	1186524	1252342
311.8279	184.381	99.8333	1171286	1238908
313.9785	181.381	97.6515	1152333	1226509
316.129	178.9048	94.1667	1141429	1206092
318.2796	180	93.8939	1128667	1186897
320.4301	180.619	96.3182	1116905	1172543
322.5807	180.619	100.8333	1098238	1156422
324.7312	182	103.2424	1083810	1145833
326.8817	179.381	105.1061	1077571	1126566
329.0323	173.619	105.697	1076952	1108635
331.1828	172.7619	105.4697	1072143	1085862
333.3333	175.381	104.3636	1059286	1068305
335.4839	180.2857	102.0303	1036905	1054626
337.6344	187.2857	100.5606	1018810	1047658
339.7849	188.6667	99.7576	1008952	1040489
341.9355	183.9048	99.8636	1011762	1034052
344.086	173.381	99.2879	1014190	1028218
346.2366	164.0952	96.7879	1014857	1024368
348.3871	162.0476	94.3485	1007190	1018376
350.5376	164.1429	92.3333	997143	1017170
352.6882	164.0476	91.7576	987619	1014828
354.8387	161.381	90.3788	983095	1012529
356.9893	162.3333	88.3485	989905	1017687
359.1398	164.7143	85.8636	997048	1013563
361.2903	163.0952	84.2576	1002762	1004497
363.4409	163.2857	83.3485	993524	1002213
365.5914	161.6667	81.9697	980810	1001307
367.7419	156.2381	29342	970238	1001753
369.8925	149.3333	79.0758	966905	1006336
372.043	139.2381	77.9242	970429	1005532
374.1935	130.8571	78.3485	976190	1010158
376.3441	125.9048	79.4394	987286	1006322
378.4946	124.1905	81.5909	998619	1005891
380.6452	127.4762	83.5909	1008190	1007989
382.7957	133.0952	83.6818	1013286	1011049
384.9462	134.2857	81.6212	1018667	1009670
387.0968	128.0952	79.2273	1028714	1010948
389.2473	120.1429	78.1667	1036762	1004167
391.3979	118	77.7576	1041714	1004009
393.5484	120.4762	27881	1038714	1007816
395.6989	124.5238	74.7879	1038857	1013678
397.8495	129.1429	74.6364	1031238	1020129
400	131.9524	75.4091	1028238	1018779
402.1505	129.8095	76.8333	1029095	1025402
404.3011	125.6667	78.8182	1037000	1028578
406.4516	121.8571	81.6212	1037905	1032500
408.6021	116.9524	84.0758	1034286	1036466
410.7527	112.6667	85.2576	1029048	1036494
412.9032	109	85.8485	1030619	1040489
415.0538	106.7619	87.0455	1035952	1047486
417.2043	107.9048	87.803	1043524	1049914
419.3548	109.381	86.1212	1053000	1050977
421.5054	110.5238	82.5303	1064190	1048534
423.6559	109.9048	79.8485	1082571	1050661
425.8065	103.7143	79.3485	1098762	1055977
427.957	102.4286	79.6061	1113095	1054813
430.1075	109.619	79.6818	1119429	1055704
432.2581	116.7143	80.5152	1118714	1062069
434.4086	117.619	82.3485	1106714	1065216
436.5591	110.2857	84.7576	1098286	1069899
438.7097	103.381	87.2727	1095810	1072543
440.8602	98.5238	32264	1104809	1072443
443.0107	93.3333	89.2424	1112762	1075259
